# An aptamer-mediated base editing platform for simultaneous knock-in and multiple gene knockout for allogeneic CAR-T cells generation

**DOI:** 10.1101/2023.06.20.545315

**Authors:** Immacolata Porreca, Robert Blassberg, Jennifer Harbottle, Bronwyn Joubert, Olga Mielczarek, Jesse Stombaugh, Kevin Hemphill, Jonathan Sumner, Deividas Pazeraitis, Julia Liz Touza, Margherita Francesatto, Tommaso Selmi, Juan Carlos Collantes, Zaklina Strezoska, Benjamin Taylor, Shengkan Jin, Ceri M Wiggins, Anja van Brabant Smith, John J. Lambourne

## Abstract

Gene editing technologies hold promise for enabling the next generation of adoptive cellular therapies. Conventional gene editing platforms that rely on nuclease activity, such as Clustered regularly interspaced short palindromic repeats-CRISPR associated protein 9 (CRISPR-Cas9), allow efficient introduction of genetic modifications; however, these modifications occur via the generation of DNA double-strand breaks (DSBs) and can lead to unwanted genomic alterations and genotoxicity. Here, we apply the novel modular RNA aptamer-mediated Pin-point™ base editing platform to simultaneously introduce multiple gene knockouts and site-specific integration of a transgene in human primary T cells. We demonstrate high editing efficiency and purity at all target sites and significantly reduced frequency of chromosomal translocations compared to the conventional CRISPR-Cas9 system. Site-specific knock-in of a chimeric antigen receptor (CAR) and multiplex gene knockout are achieved within a single intervention and without the requirement for additional sequence-targeting components. The ability to perform complex genome editing efficiently and precisely highlights the potential of the Pin-point platform for application in a range of advanced cell therapies.
