## Supplemental Table 3-4 for "An aptamer-mediated base editing platform for simultaneous knock-in and multiple gene knockout for allogeneic CAR-T cells generation"

### Sheet: Suppl Tab 3 - Read-depth
Sample	Chr A	Chr A Breakpoint	Chr B	Chr B Breakpoint	Chr A Breakpoint Read Depth	Chr B Breakpoint Read Depth	Chr A Translcocation Site	Chr B Translocation Site
Cas9_D1	14	22550475	15	44711645	5320	4303	TRAC	B2M
Cas9_D1	14	22550551	15	44711634	3407	4045	TRAC	B2M
Cas9_D1	14	22550572	15	44711751	4151	3967	TRAC	B2M
Cas9_D1	14	22550585	15	44711588	4417	3577	TRAC	B2M
Cas9_D1	14	22550605	15	92446125	4585	20	TRAC
Cas9_D1	1	26317998	15	92446068	5243	37	CD52
Cas9_D1	1	26318004	2	241858673	5022	5288	CD52	PDCD1
Cas9_D1	1	26318005	15	44711578	4987	3876	CD52	B2M
Cas9_D1	1	26318022	2	241858781	4704	3066	CD52	PDCD1
Cas9_D1	1	26318036	14	22550515	4311	4168	CD52	TRAC
Cas9_D1	1	26318040	15	92446156	4054	34	CD52
Cas9_D1	1	26318052	15	44711632	3705	3957	CD52	B2M
Cas9_D1	1	26318054	14	22550574	3611	4210	CD52	TRAC
Cas9_D1	1	26318069	14	22550553	3660	3541	CD52	TRAC
Cas9_D1	1	26318075	15	92446136	4107	18	CD52
Cas9_D1	1	26318103	14	22550532	5123	3749	CD52	TRAC
Cas9_D1	1	26318103	2	241858835	5123	4481	CD52	PDCD1
Cas9_D1	1	26318108	2	241859089	5435	542	CD52	PDCD1
Cas9_D1	1	26318110	15	44711680	5501	4943	CD52	B2M
Cas9_D1	1	26318137	15	44711685	5621	4815	CD52	B2M
Cas9_D1	1	26318151	2	241858708	5210	4912	CD52	PDCD1
Cas9_D1	1	26318442	2	241858798	308	3658	CD52	PDCD1
Cas9_D1	15	44711541	15	92446140	4762	21	B2M
Cas9_D1	15	44711567	15	92446128	4165	11	B2M
Cas9_D1	15	44711572	15	92446624	4039	5	B2M
Cas9_D1	15	44711574	15	92446050	4002	26	B2M
Cas9_D1	15	44711579	15	92446020	3837	18	B2M
Cas9_D1	2	241858651	14	22550551	4922	3407	PDCD1	TRAC
Cas9_D1	2	241858685	14	22550616	5177	4852	PDCD1	TRAC
Cas9_D1	2	241858721	15	44711664	4637	4771	PDCD1	B2M
Cas9_D1	2	241858754	14	22550502	3392	4690	PDCD1	TRAC
Cas9_D1	2	241858756	14	22550626	3297	4923	PDCD1	TRAC
Cas9_D1	2	241858761	15	92446111	3116	41	PDCD1
Cas9_D1	2	241858778	15	44711636	2967	4111	PDCD1	B2M
Cas9_D1	2	241858803	15	92446114	3843	37	PDCD1
Cas9_D1	2	241858817	15	92446153	4185	34	PDCD1
Cas9_D1	2	241858853	15	44711666	4477	4877	PDCD1	B2M
Cas9_D1	2	241858906	15	44711559	4351	4480	PDCD1	B2M
Cas9_D2	14	22550447	15	92446103	4834	36	TRAC
Cas9_D2	14	22550463	15	44711645	5030	4152	TRAC	B2M
Cas9_D2	14	22550510	15	44711650	4636	4249	TRAC	B2M
Cas9_D2	14	22550537	15	44711651	3837	4294	TRAC	B2M
Cas9_D2	14	22550587	15	92446059	4181	25	TRAC
Cas9_D2	14	22550662	15	44711809	3913	2185	TRAC	B2M
Cas9_D2	1	26317974	15	92446116	4605	28	CD52
Cas9_D2	1	26317981	14	22550545	4532	3555	CD52	TRAC
Cas9_D2	1	26318016	2	241858892	4559	4279	CD52	PDCD1
Cas9_D2	1	26318048	14	22550615	4143	4337	CD52	TRAC
Cas9_D2	1	26318061	2	241858771	3504	3031	CD52	PDCD1
Cas9_D2	1	26318064	15	44711662	3629	4481	CD52	B2M
Cas9_D2	1	26318080	14	22550697	4643	3282	CD52	TRAC
Cas9_D2	1	26318082	15	44711654	4738	4378	CD52	B2M
Cas9_D2	1	26318088	2	241858700	4888	5081	CD52	PDCD1
Cas9_D2	1	26318103	2	241859706	5234	8	CD52	PDCD1
Cas9_D2	1	26318111	15	92446136	5514	19	CD52
Cas9_D2	1	26318113	2	241860271	5495	4	CD52	PDCD1
Cas9_D2	1	26318156	15	44711564	4928	3957	CD52	B2M
Cas9_D2	1	26318222	2	241858637	4052	4503	CD52	PDCD1
Cas9_D2	1	26318234	14	22550524	3684	4054	CD52	TRAC
Cas9_D2	1	26318263	15	44711644	2608	4136	CD52	B2M
Cas9_D2	15	44711411	15	92446086	2908	35	B2M
Cas9_D2	15	44711556	15	92446141	4150	29	B2M
Cas9_D2	15	44711600	15	92446129	2821	7	B2M
Cas9_D2	15	44711649	15	92445901	4207	10	B2M
Cas9_D2	2	84990101	15	44711619	0	3286		B2M
Cas9_D2	2	241858592	14	22550406	3199	3922	PDCD1	TRAC
Cas9_D2	2	241858638	15	44711667	4547	4606	PDCD1	B2M
Cas9_D2	2	241858659	15	44710997	4831	44	PDCD1	B2M
Cas9_D2	2	241858699	15	92446063	5096	25	PDCD1
Cas9_D2	2	241858722	15	92446093	4870	37	PDCD1
Cas9_D2	2	241858759	14	22550526	3551	4017	PDCD1	TRAC
Cas9_D2	2	241858768	15	44711522	3065	4123	PDCD1	B2M
Cas9_D2	2	241858769	15	44711716	3060	4489	PDCD1	B2M
Cas9_D2	2	241858805	14	22550570	4039	4123	PDCD1	TRAC
Cas9_D2	2	241858806	15	92446213	4040	32	PDCD1
Cas9_D2	2	241858817	15	92446163	4287	41	PDCD1
Cas9_D2	2	241858873	15	44711711	4020	4498	PDCD1	B2M
Cas9_D2	2	241858880	14	22550592	4215	4273	PDCD1	TRAC

### Sheet: Suppl Tab 4 - Freq of transl
Sample	Chr A	Chr A Start	Chr A End	Chr A Group	Chr A Total Reads	Chr B	Chr B Start	Chr B End	Chr B Group	Chr B Total Reads	Cluster Size	Translocation Frequency (%)	Sum Translocation Frequency (%)
Cas9_D1	chr2	241857772	241859772	PDCD1	27200	chr15	44710602	44712602	B2M	27396	73	0.267419	0.267419
Cas9_D1	chr2	241857772	241859772	PDCD1	27200	chr14	22549546	22551546	TRAC	25934	28	0.105394	0.105394
Cas9_D1	chr2	241857772	241859772	PDCD1	27200	chr15	92446111	92446112	PDCD1-OT1	41	5	0.0183824	0.0441176
Cas9_D1	chr2	241857772	241859772	PDCD1	27200	chr15	92446114	92446115	PDCD1-OT1	37	4	0.0147059
Cas9_D1	chr2	241857772	241859772	PDCD1	27200	chr15	92446153	92446154	PDCD1-OT1	34	3	0.0110294
Cas9_D1	chr15	44710602	44712602	B2M	27396	chr15	92446020	92446021	PDCD1-OT1	18	20	0.0730034	0.178858
Cas9_D1	chr15	44710602	44712602	B2M	27396	chr15	92446128	92446129	PDCD1-OT1	11	29	0.105855
Cas9_D1	chr1	26317061	26319061	CD52	28642	chr2	241857772	241859772	PDCD1	27200	216	0.773611	0.773611
Cas9_D1	chr1	26317061	26319061	CD52	28642	chr15	44710602	44712602	B2M	27396	96	0.342625	0.342625
Cas9_D1	chr1	26317061	26319061	CD52	28642	chr14	22549546	22551546	TRAC	25934	31	0.113603	0.113603
Cas9_D1	chr1	26317061	26319061	CD52	28642	chr15	92446156	92446157	PDCD1-OT1	34	4	0.0139655	0.0418965
Cas9_D1	chr1	26317061	26319061	CD52	28642	chr15	92446136	92446137	PDCD1-OT1	18	4	0.0139655
Cas9_D1	chr1	26317061	26319061	CD52	28642	chr15	92446068	92446069	PDCD1-OT1	37	4	0.0139655
Cas9_D1	chr14	22549546	22551546	TRAC	25934	chr15	44710602	44712602	B2M	27396	28	0.105007	0.105007
Cas9_D1	chr14	22549546	22551546	TRAC	25934	chr15	92446125	92446126	PDCD1-OT1	20	3	0.0115678	0.0115678
Aggregate												1.9841
Cas9_D2	chr2	241857772	241859772	PDCD1	29838	chr15	44710602	44712602	B2M	28864	139	0.473578	0.473578
Cas9_D2	chr2	241857772	241859772	PDCD1	29838	chr14	22549546	22551546	TRAC	28219	78	0.268701	0.268701
Cas9_D2	chr2	241857772	241859772	PDCD1	29838	chr15	92446163	92446164	PDCD1-OT1	41	6	0.0201086	0.0536229
Cas9_D2	chr2	241857772	241859772	PDCD1	29838	chr15	92446093	92446094	PDCD1-OT1	37	3	0.0100543
Cas9_D2	chr2	241857772	241859772	PDCD1	29838	chr15	92446063	92446064	PDCD1-OT1	25	3	0.0100543
Cas9_D2	chr2	241857772	241859772	PDCD1	29838	chr15	92446213	92446214	PDCD1-OT1	32	4	0.0134057
Cas9_D2	chr15	44710602	44712602	B2M	28864	chr15	92446086	92446087	PDCD1-OT1	35	34	0.117794	0.2148
Cas9_D2	chr15	44710602	44712602	B2M	28864	chr15	92446129	92446130	PDCD1-OT1	7	28	0.0970067
Cas9_D2	chr1	26317061	26319061	CD52	30818	chr2	241857772	241859772	PDCD1	29838	319	1.05183	1.06157
Cas9_D2	chr1	26317061	26319061	CD52	30818	chr2	241860271	241860272	PDCD1	4	3	0.00973457
Cas9_D2	chr1	26317061	26319061	CD52	30818	chr15	44710602	44712602	B2M	28864	128	0.42894	0.42894
Cas9_D2	chr1	26317061	26319061	CD52	30818	chr14	22549546	22551546	TRAC	28219	57	0.193099	0.193099
Cas9_D2	chr1	26317061	26319061	CD52	30818	chr15	92446136	92446137	PDCD1-OT1	19	3	0.00973457	0.0194691
Cas9_D2	chr1	26317061	26319061	CD52	30818	chr15	92446116	92446117	PDCD1-OT1	28	3	0.00973457
Cas9_D2	chr14	22549546	22551546	TRAC	28219	chr15	44710602	44712602	B2M	28864	69	0.241753	0.241753
Cas9_D2	chr14	22549546	22551546	TRAC	28219	chr15	92446103	92446104	PDCD1-OT1	36	8	0.0283497	0.0389808
Cas9_D2	chr14	22549546	22551546	TRAC	28219	chr15	92446059	92446060	PDCD1-OT1	25	3	0.0106311
Cas9_D2	chr2	84990101	84990102		0	chr15	44710602	44712602	B2M	28864	3	0.0103936	0.0103936
Aggregate												3.00491
