## Supplemental Table 9-10 for "An aptamer-mediated base editing platform for simultaneous knock-in and multiple gene knockout for allogeneic CAR-T cells generation"

### Sheet: Suppl Tabl 9 - Capture-seq prob
Target	Oligo sequence
PDCD1_-10	GGGACCCCTGGGCTGCCAGGGCCAGGCCCGCCTCAGCACCCCCCGACCTGCCAGGGACTGAGGGTGGAAGGTCCCTCCAGACCCCTGGCTCTGGGACACCTGACCGCCGACCCCACCTAC
PDCD1_-70	ACAGCACCCCCCGACCTGCCAGGGACTGAGAGTGAAAGGTCCCTCCAGACCCCTCGCTCCGGGACCCCTGGGCTGCCAGGGCCAGGCCCGCCTCAGCACCCCCCGACCTGCCAGGGACTG
PDCD1_10	CAGCCCAGTTGTAGCACCGCCCAGACGACTGGCCAGGGCGCCTGTGGGATCTGCATGCCTGGAGCAGCCCCACCAGAGTGCCGCCTTCTCCACTGCTCAGGCGGAGGTGAGCGGAAGGGA
PDCD1_70	GGAGCAGCCCCACCAGAGTGCCGCCTTCTCCACTGCTCAGGCGGAGGTGAGCGGAAGGGAAACTGTCCCAGGTCAGGTTGAAGGGAGGGTGCCCGCCCCTTGCTCCCGCCCCCTCTTCCT
B2M_-10	CTGGGCACGCGTTTAATATAAGTGGAGGCGTCGCGCTGGCGGGCATTCCTGAAGCTGACAGCATTCGGGCCGAGATGTCTCGCTCCGTGGCCTTAGCTGTGCTCGCGCTACTCTCTCTTT
B2M_-70	TGGCACTGCGTCGCTGGCTTGGAGACAGGTGACGGTCCCTGCGGGCCTTGTCCTGATTGGCTGGGCACGCGTTTAATATAAGTGGAGGCGTCGCGCTGGCGGGCATTCCTGAAGCTGACA
B2M_10	CGTGAGTCTCTCCTACCCTCCCGCTCTGGTCCTTCCTCTCCCGCTCTGCACCCTCTGTGGCCCTCGCTGTGCTCTCTCGCTCCGTGACTTCCCTTCTCCAAGTTCTCCTTGGTGGCCCGC
B2M_70	CCCTCGCTGTGCTCTCTCGCTCCGTGACTTCCCTTCTCCAAGTTCTCCTTGGTGGCCCGCCGTGGGGCTAGTCCAGGGCTGGATCTCGGGGAAGCGGCGGGGTGGCCTGGGAGTGGGGAA
CD52_-10	AAGCAGCTAAACCAAAAGAAGCCTCCAGACAGCCCTGAGATCACCTAAAAAGCTGCTACCAAGACAGCCACGAAGATCCTACCAAAATGAAGCGCTTCCTCTTCCTCCTACTCACCATCA
CD52_-70	ACCTTGTAAGCCCTCCTTCCTCTCCCTACCTCACCCCGCCTCCTCTGCCTCCTGGTTCAAAAGCAGCTAAACCAAAAGAAGCCTCCAGACAGCCCTGAGATCACCTAAAAAGCTGCTACC
CD52_10	GTAAGAGCAACGCCTGGCACCACTGCCAGGACTCCCCAAAGTTGCTTGGCATGGAGGGAGGGCATACAGGATGTGAGCTCCCAGAGACCCAGCCTTCTCTCCTGAGAGCACAGCAGATGG
CD52_70	GGCATACAGGATGTGAGCTCCCAGAGACCCAGCCTTCTCTCCTGAGAGCACAGCAGATGGACTCCAACAGGAAAACTGGGGACACAGCGGGCCTGGCCGCCCAGCCTTCCAGCTCTTCTG
TRAC_-10	CAAGGGACAGGAGGTGCAGGAGCTGCAGGCCTCCCCCACCCAGCCTGCTCTGCCTTGGGGAAAACCGTGGGTGTGTCCTGCAGGCCATGCAGGCCTGGGACATGCAAGCCCATAACCGCT
TRAC_-70	TACTGTTGGCCCTGGAAGAATGCACAGAATCTGTTTGTAAGGGGATATGCACAGAAGCTGCAAGGGACAGGAGGTGCAGGAGCTGCAGGCCTCCCCCACCCAGCCTGCTCTGCCTTGGGG
TRAC_10	ATACGAACCTAAACTTTCAAAACCTGTCAGTGATTGGGTTCCGAATCCTCCTCCTGAAAGTGGCCGGGTTTAATCTGCTCATGACGCTGCGGCTGTGGTCCAGCTGAGGTGAGGGGCCTT
TRAC_70	TGGCCGGGTTTAATCTGCTCATGACGCTGCGGCTGTGGTCCAGCTGAGGTGAGGGGCCTTGAAGCTGGGAGTGGGGTTTAGGGACGCGGGTCTCTGGGTGCATCCTAAGCTCTGAGAGCA

### Sheet: Suppl Tabl 10 - ddPCR primers 
Translocation	Primer1	Probe	Primer2
B2M-CD52	GGGCATTCCTGAAGCTGAC	AGAAAGAGAGAGTAGCGCGAGC	GAGTCCTGGCAGTGGTG
B2M-PDCD1	GGGCATTCCTGAAGCTGAC	CCTTAGCTGTGCTCGCGCTACT	AGGGACTGAGGGTGGAAG
B2M-TRAC	ATGTCTCGCTCCGTGGCCTTAG	CCTGTCAGTGATTGGGTTCCGAATCCTCCTCC	CATGAGCAGATTAAACCCGGCCAC
CD52-B2M	GCCACGAAGATCCTACCAAA	TTCCTCTTCCTCCTACTCACCATC	GGGAGAGGAAGGACCAGA
CD52-PDCD1	AGACAGCCACGAAGATCCTA	TTCCTCTTCCTCCTACTCACCATC	AGGGACTGAGGGTGGAAG
CD52-TRAC	CCTCTTCCTCCTACTCACCATCA	AACCTGTCAGTGATTG GGTTCC	CATGAGCAGATTAAACCCGGCCAC
PDCD1-B2M	GGCATGCAGATCCCACAG	AAGTCACGGAGCGAGAGCAC	GGCCACCAAGGAGAACTTG
PDCD1-CD52	GGCATGCAGATCCCACAG	TCTGGGCGGTGCTACAACTG	CCTCCATGCCAAGCAACT
PDCD1-TRAC	GGCATGCAGATCCCACAG	CCTGTCAGTGATTGGGTTCCGAATCCTCCTCC	CATGAGCAGATTAAACCCGGCCAC
TRAC-B2M	CAGCCTGCTCTGCCTTG	CATGCAAGCCCATAACCGCTGTG	AAGTCACGGAGCGAGAGAG
TRAC-CD52	AAACCGTGGGTGTGTCC	CTGGGACATGCAAGCCCATAA	CCTCCATGCCAAGCAACT
TRAC-PDCD1	CAGCCTGCTCTGCCTTG	CATGCAAGCCCATAACCGCTGT	AGGGACTGAGGGTGGAAG
TRAC-PDCD1_OT1	CAGCCTGCTCTGCCTTG	CATGCAAGCCCATAACCGCTGTG	AGAGAGAGAGACGCATGGTCAACC
B2M-PDCD1_OT1	GGGCATTCCTGAAGCTGAC	CCTTAGCTGTGCTCGCGCTACT	AGAGAGAGAGACGCATGGTCAACC
CD52-PDCD1_OT1	GCCACGAAGATCCTACCAAA	TTCCTCTTCCTCCTACTCACCATC	AGAGAGAGAGACGCATGGTCAACC
PDCD1-PDCD1_OT1	GGCATGCAGATCCCACAG	TCTGGGCGGTGCTACAACTGG	AGAGAGAGAGACGCATGGTCAACC
PPIA	CTCTGAGCACTGGAGAGAAAG	TAAGGGTTCCTGCTTTCACAGAAT	TGAAGGGAGCAACCCAAATA
